# Extracellular vesicle-mediated RNA release in *Histoplasma capsulatum*

**DOI:** 10.1101/570291

**Authors:** Lysangela R. Alves, Roberta Peres da Silva, David A. Sanchez, Daniel Zamith-Miranda, Marcio L. Rodrigues, Samuel Goldenberg, Rosana Puccia, Joshua D. Nosanchuk

**Affiliations:** Instituto Carlos Chagas, Fiocruz, Cidade Industrial de Curitiba, Curitiba, Brazil; Departamento de Microbiologia, Imunologia e Parasitologia da Escola Paulista de Medicina, Universidade Federal de São Paulo - UNIFESP, São Paulo, Brazil; Departments of Medicine (Division of Infectious Diseases) and Microbiology and Immunology, Albert Einstein College of Medicine, Bronx, New York, USA; Instituto de Microbiologia da Universidade Federal do Rio de Janeiro, Brazil.

**Author notes:** Correspondence; Lysangela R. Alves, Instituto Carlos Chagas, Fiocruz, Cidade Industrial de Curitiba, Curitiba, Brazil,; Joshua D. Nosanchuk, Albert Einstein College of Medicine, 1300 Morris Park Avenue, Bronx, NY 10461, USA.

## Abstract

Eukaryotic cells, including fungi, release extracellular vesicles (EVs). These lipid bilayered compartments play essential roles in cellular communication and pathogenesis. EV composition is complex and includes proteins, glycans, pigments, and RNA. RNA classes with putative roles in pathogenesis have been described in EVs produced by fungi. Here we describe the RNA content in EVs produced by the G186AR and G217B strains of *Histoplasma capsulatum*, an important human fungal pathogen. A total of 124 mRNA were identified in both strains. In this set of RNA classes, 93 transcripts were enriched in EVs from the G217B strain, while 31 enriched in EVs produced by the G186AR strain. This result suggests that there are important strain-specific properties in the mRNA composition of fungal EVs. We also identified short fragments (25-40 long) that were strain-specific, with a greater number of them identified in EVs produced by the G217B strain. Remarkably, the most enriched processes were stress responses and translation. Half of these fragments aligned to the reverse strand of the transcript, suggesting the occurrence of miRNA-like molecules in fungal EVs. We also compared the transcriptome profiles of *H. capsulatum* with the RNA composition of EVs and no correlation was observed. Altogether, our study provided information about the RNA molecules present in *H. capsulatum* EVs, and the differences in composition between the G186AR and G217B strains. In addition, we showed that the correlation between the most expressed transcripts in the cell and their presence in the EVs, reinforcing the idea that the RNAs were directed to the EVs by a regulated mechanism.

**Importance:** Extracellular vesicles (EVs) play important roles in cellular communication and pathogenesis. The RNA molecules in EVs have been implicated in a variety of processes. In pathogenic fungi, EV-associated RNA classes have recently been described; however, only a few studies describing the RNA in fungal EVs are available. An improved knowledge on EV-associated RNA will contribute to the understanding of their role during infection. In this study, we described the RNA content in EVs produced by two isolates of *Histoplasma capsulatum*. Our results add this important pathogen to the current short list of fungal species with the ability to use EVs for the extracellular release of RNA.
