## Supplemental Table 2 for "Extracellular vesicle-mediated RNA release in *Histoplasma capsulatum*"

### Sheet: Multi BLAST (54 sequences)-10
Query	Number of HSPs	Lowest E-value	Accession (E-value)
27	8	1.54853	HCBG_02779	U3 small nucleolar RNA-associated protein
35	2	1.54853	HCBG_06937	L-isoaspartate O-methyltransferase
44	20	0.219405	HCBG_00981	peptidase family M20/M25/M40 protein
52	12	0.7658	HCBG_04188	TPR domain-containing protein
88	15	0.0628607	HCBG_09127	proteasome component C5
97	13	2.67291	HCBG_05622	serine/threonine-protein kinase
102	6	0.7658	HCBG_06160	GTP binding protein Bms1
110	5	9.32936	HCBG_08483	pre-rRNA processing protein Utp22
111	12	2.67291	HCBG_08724	2-nitropropane dioxygenase
118	4	2.67291	HCBG_01220	aspartate semialdehyde dehydrogenase
134	10	2.67291	HCBG_02007	electron transfer flavoprotein beta-subunit
136	12	2.67291	HCBG_08604	C-x8-C-x5-C-x3-H zinc finger protein
137	23	0.7658	HCBG_08594	isochorismatase family
145	26	0.219405	HCBG_02620	fungal specific transcription factor domain-containing protein
148	11	0.219405	HCBG_03558	DNA damage-responsive transcriptional repressor RPH1
154	7	2.67291	HCBG_06552	alcohol dehydrogenase
42	7	0.7658	HCBG_07782	hypothetical protein
54	12	2.67291	HCBG_09145	conserved hypothetical protein
63	20	0.0628607	HCBG_05024	conserved hypothetical protein
68	21	1.29566e-10	HCBG_01540	predicted protein
69	7	0.7658	HCBG_02467	conserved hypothetical protein
73	16	0.219405	HCBG_08447	conserved hypothetical protein
80	16	0.7658	HCBG_08623	conserved hypothetical protein
90	20	2.67291	HCBG_08235	conserved hypothetical protein
91	8	0.7658	HCBG_01806	conserved hypothetical protein
98	7	2.67291	HCBG_05504	conserved hypothetical protein
101	11	0.7658	HCBG_08173	conserved hypothetical protein
108	10	0.0628607	HCBG_07642	conserved hypothetical protein
123	5	0.7658	HCBG_04276	conserved hypothetical protein
125	7	2.67291	HCBG_03814	conserved hypothetical protein
132	7	2.67291	HCBG_07676	LYR family protein
135	7	2.67291	HCBG_08102	hypothetical protein
140	11	2.67291	HCBG_07968	conserved hypothetical protein

### Sheet: Delta G values
Sequence	Name	Type	Region	Qualifiers
104	Stem	Stem	join(11..14,20..23)	/note=Part of secondary structure	ΔG = -10,0kcal/mol	with ΔG = -10,0kcal/mol
108	Stem	Stem	join(5..8,11..13,22..24,27..30)	/note=Part of secondary structure	ΔG = -10,1kcal/mol	with ΔG = -10,1kcal/mol
145	Stem	Stem	join(2..7,16..21)	/note=Part of secondary structure	ΔG = -10,4kcal/mol	with ΔG = -10,4kcal/mol
164	Stem	Stem	join(6..9,14..17)	/note=Part of secondary structure	ΔG = -10,6kcal/mol	with ΔG = -10,6kcal/mol
154	Stem	Stem	join(1..4,9..14,16..18,22..24,26..31,36..39)	/note=Part of secondary structure	ΔG = -10,9kcal/mol	with ΔG = -10,9kcal/mol
135	Stem	Stem	join(2..5,14..17)	/note=Part of secondary structure	ΔG = -11,1kcal/mol	with ΔG = -11,1kcal/mol
136	Stem	Stem	join(11..15,19..21,27..29,33..37)	/note=Part of secondary structure	ΔG = -11,5kcal/mol	with ΔG = -11,5kcal/mol
35	Stem	Stem	join(7..11,13..16,22..25,27..31)	/note=Part of secondary structure	ΔG = -11,8kcal/mol	with ΔG = -11,8kcal/mol
52	Stem	Stem	join(2..5,7..12,19..24,26..29)	/note=Part of secondary structure	ΔG = -12,3kcal/mol	with ΔG = -12,3kcal/mol
53	Stem	Stem	join(2..5,7..12,19..24,26..29)	/note=Part of secondary structure	ΔG = -12,3kcal/mol	with ΔG = -12,3kcal/mol
54	Stem	Stem	join(2..5,7..12,19..24,26..29)	/note=Part of secondary structure	ΔG = -12,3kcal/mol	with ΔG = -12,3kcal/mol
57	Stem	Stem	join(2..5,7..12,19..24,26..29)	/note=Part of secondary structure	ΔG = -12,3kcal/mol	with ΔG = -12,3kcal/mol
101	Stem	Stem	join(8..13,17..19,25..27,31..36)	/note=Part of secondary structure	ΔG = -12,6kcal/mol	with ΔG = -12,6kcal/mol
121	Stem	Stem	join(10..15,19..21,27..29,33..38)	/note=Part of secondary structure	ΔG = -12,6kcal/mol	with ΔG = -12,6kcal/mol
174	Stem	Stem	join(9..14,18..20,26..28,32..37)	/note=Part of secondary structure	ΔG = -12,6kcal/mol	with ΔG = -12,6kcal/mol
100	Stem	Stem	join(4..6,11..13)	/note=Part of secondary structure	ΔG = -13,0kcal/mol	with ΔG = -13,0kcal/mol
147	Stem	Stem	join(2..6,34..38)	/note=Part of secondary structure	ΔG = -13,4kcal/mol	with ΔG = -13,4kcal/mol
97	Stem	Stem	join(12..13,16..22,31..39)	/note=Part of secondary structure	ΔG = -13,7kcal/mol	with ΔG = -13,7kcal/mol
179	Stem	Stem	join(13..21,30..38)	/note=Part of secondary structure	ΔG = -13,8kcal/mol	with ΔG = -13,8kcal/mol
123	Stem	Stem	join(3..6,10..12,14..17,26..32,36..39)	/note=Part of secondary structure	ΔG = -13,9kcal/mol	with ΔG = -13,9kcal/mol
90	Stem	Stem	join(5..7,12..20,29..40)	/note=Part of secondary structure	ΔG = -14,3kcal/mol	with ΔG = -14,3kcal/mol
111	Stem	Stem	join(1..3,6..8,29..31,34..36)	/note=Part of secondary structure	ΔG = -18,0kcal/mol	with ΔG = -18,0kcal/mol
116	Stem	Stem	join(5,7..11,15..17,19..21,26..31,33..37,39)	/note=Part of secondary structure	ΔG = -19,8kcal/mol	with ΔG = -19,8kcal/mol
81	Stem	Stem	join(1..5,8..9,14..15,18..22)	/note=Part of secondary structure	ΔG = -7,7kcal/mol	with ΔG = -7,7kcal/mol
155	Stem	Stem	join(1..5,8..9,14..15,18..22)	/note=Part of secondary structure	ΔG = -7,7kcal/mol	with ΔG = -7,7kcal/mol
125	Stem	Stem	join(27..31,35..39)	/note=Part of secondary structure	ΔG = -7,8kcal/mol	with ΔG = -7,8kcal/mol
137	Stem	Stem	join(1..7,9..10,15..20,24..26)	/note=Part of secondary structure	ΔG = -7,9kcal/mol	with ΔG = -7,9kcal/mol
148	Stem	Stem	join(10..16,18..20,25..27,30..36)	/note=Part of secondary structure	ΔG = -7,9kcal/mol	with ΔG = -7,9kcal/mol
44	Stem	Stem	join(9..18,23..25,32..38)	/note=Part of secondary structure	ΔG = -8,0kcal/mol	with ΔG = -8,0kcal/mol
73	Stem	Stem	join(2..6,9..10,15..16,19..23)	/note=Part of secondary structure	ΔG = -8,0kcal/mol	with ΔG = -8,0kcal/mol
102	Stem	Stem	join(1..3,5..9,13..14,16..18,22..31,33..35)	/note=Part of secondary structure	ΔG = -8,0kcal/mol	with ΔG = -8,0kcal/mol
131	Stem	Stem	join(1..3,5..9,13..14,16..18,22..31,33..35)	/note=Part of secondary structure	ΔG = -8,0kcal/mol	with ΔG = -8,0kcal/mol
69	Stem	Stem	join(1..3,10..12)	/note=Part of secondary structure	ΔG = -8,1kcal/mol	with ΔG = -8,1kcal/mol
134	Stem	Stem	join(1..6,9..11,14..16,22..24,27..29,32..37)	/note=Part of secondary structure	ΔG = -8,1kcal/mol	with ΔG = -8,1kcal/mol
140	Stem	Stem	join(1..2,7..8)	/note=Part of secondary structure	ΔG = -8,3kcal/mol	with ΔG = -8,3kcal/mol
103	Stem	Stem	join(3..4,38..39)	/note=Part of secondary structure	ΔG = -8,4kcal/mol	with ΔG = -8,4kcal/mol
68	Stem	Stem	join(1..5,11..13,17..19,21..25)	/note=Part of secondary structure	ΔG = -8,5kcal/mol	with ΔG = -8,5kcal/mol
80	Stem	Stem	join(1..2,5..13,21..29,33..34)	/note=Part of secondary structure	ΔG = -8,5kcal/mol	with ΔG = -8,5kcal/mol
98	Stem	Stem	join(7..11,16..20)	/note=Part of secondary structure	ΔG = -8,7kcal/mol	with ΔG = -8,7kcal/mol
109	Stem	Stem	join(1..5,11..13,17..19,21..25)	/note=Part of secondary structure	ΔG = -8,7kcal/mol	with ΔG = -8,7kcal/mol
115	Stem	Stem	join(1..7,16..22)	/note=Part of secondary structure	ΔG = -8,7kcal/mol	with ΔG = -8,7kcal/mol
88	Stem	Stem	join(2..5,7..8,10..14,23..27,29..30,32..35)	/note=Part of secondary structure	ΔG = -8,9kcal/mol	with ΔG = -8,9kcal/mol
132	Stem	Stem	join(9..14,16..17,23..24,28..33)	/note=Part of secondary structure	ΔG = -8,9kcal/mol	with ΔG = -8,9kcal/mol
91	Stem	Stem	join(3..5,7..12,20..28)	/note=Part of secondary structure	ΔG = -9,0kcal/mol	with ΔG = -9,0kcal/mol
110	Stem	Stem	join(2..10,18..23,32..34)	/note=Part of secondary structure	ΔG = -9,0kcal/mol	with ΔG = -9,0kcal/mol
117	Stem	Stem	join(6..14,22..27,36..38)	/note=Part of secondary structure	ΔG = -9,0kcal/mol	with ΔG = -9,0kcal/mol
157	Stem	Stem	join(4..12,20..25,34..36)	/note=Part of secondary structure	ΔG = -9,0kcal/mol	with ΔG = -9,0kcal/mol
175	Stem	Stem	join(5..13,21..26,35..37)	/note=Part of secondary structure	ΔG = -9,0kcal/mol	with ΔG = -9,0kcal/mol
27	Stem	Stem	join(10..12,14..18,23..27,29..31)	/note=Part of secondary structure	ΔG = -9,4kcal/mol	with ΔG = -9,4kcal/mol
42	Stem	Stem	join(15..18,20..24,30..34,36..39)	/note=Part of secondary structure	ΔG = -9,5kcal/mol	with ΔG = -9,5kcal/mol
63	Stem	Stem	join(19..24,33..38)	/note=Part of secondary structure	ΔG = -9,5kcal/mol	with ΔG = -9,5kcal/mol
65	Stem	Stem	join(18..23,32..37)	/note=Part of secondary structure	ΔG = -9,5kcal/mol	with ΔG = -9,5kcal/mol
64	Stem	Stem	join(18..24,33..39)	/note=Part of secondary structure	ΔG = -9,6kcal/mol	with ΔG = -9,6kcal/mol
118	Stem	Stem	join(4..9,11..13,16..18,26..28,30..32,35..40)	/note=Part of secondary structure	ΔG = -9,9kcal/mol	with ΔG = -9,9kcal/mol
